# Multi-omic QTL mapping in early developmental tissues reveals phenotypic and temporal complexity of regulatory variants underlying GWAS loci

**DOI:** 10.1101/2024.04.10.588874

**Authors:** Timothy D. Arthur, Jennifer P. Nguyen, Agnieszka D’Antonio-Chronowska, Jeffrey Jaureguy, Nayara Silva, Benjamin Henson, iPSCORE Consortium, Athanasia D. Panopoulos, Juan Carlos Izpisua Belmonte, Matteo D’Antonio, Graham McVicker, Kelly A. Frazer

**Affiliations:** Biomedical Sciences Program, University of California, San Diego, La Jolla, CA, USA; Department of Biomedical Informatics, University of California, San Diego, La Jolla, CA, USA; Bioinformatics and Systems Biology Graduate Program, University of California, San Diego, La Jolla, CA, USA; Center for Epigenomics, University of California San Diego, School of Medicine, La Jolla, CA, USA; Integrative Biology Laboratory, Salk Institute for Biological Studies, La Jolla, CA, USA; Department of Pediatrics, University of California, San Diego, La Jolla, CA, USA; Institute of Genomic Medicine, University of California San Diego, La Jolla, CA, USA; Board of Governors Regenerative Medicine Institute, Cedars-Sinai Medical Center, Los Angeles, CA, USA; Department of Biomedical Sciences, Cedars-Sinai Medical Center, Los Angeles, CA, USA; Altos Labs, Inc., San Diego, CA, USA

## Abstract

Most GWAS loci are presumed to affect gene regulation, however, only ∼43% colocalize with expression quantitative trait loci (eQTLs). To address this colocalization gap, we identify eQTLs, chromatin accessibility QTLs (caQTLs), and histone acetylation QTLs (haQTLs) using molecular samples from three early developmental (EDev) tissues. Through colocalization, we annotate 586 GWAS loci for 17 traits by QTL complexity, QTL phenotype, and QTL temporal specificity. We show that GWAS loci are highly enriched for colocalization with complex QTL modules that affect multiple elements (genes and/or peaks). We also demonstrate that caQTLs and haQTLs capture regulatory variations not associated with eQTLs and explain ∼49% of the functionally annotated GWAS loci. Additionally, we show that EDev-unique QTLs are strongly depleted for colocalizing with GWAS loci. By conducting one of the largest multi-omic QTL studies to date, we demonstrate that many GWAS loci exhibit phenotypic complexity and therefore, are missed by traditional eQTL analyses.
