## Supplementary material for "Multi-omic QTL mapping in early developmental tissues reveals phenotypic and temporal complexity of regulatory variants underlying GWAS loci": Table S1

### Sheet: TableS1_SubjectMetadata
iPSCORE ID	Family ID	Sex	Age at Enrollment	Most Similar 1kgp Super Population	Subject UUID	WGS UUID	GPC1	GPC2	GPC3	GPC4	GPC5
iPSCORE_1_1	1	Female	58	EUR	eb79f47b-d933-4144-8d61-83104493418e	1fce060a-1763-460c-b9c4-39f637675992	-0.0114602	0.024152	0.0121522	-0.0101878	-0.00911315
iPSCORE_1_10	1	Female	30	EUR	5eefb852-e78f-4acb-b19e-5220cf41693a	835b18e3-0277-4db9-b52d-cd3d4aa1397e	-0.0103042	0.0207705	0.0135061	-0.00400561	-0.00609612
iPSCORE_1_11	1	Female	34	EUR	8cc554f2-a5d2-4b44-94e8-0dfe3e300734	2914ab72-1d02-470a-ba53-7868982a5763	-0.0101988	0.0193709	0.0138219	9.15523e-05	-0.00866199
iPSCORE_1_12	1	Female	32	EUR	3b6632a5-1006-45f8-9865-d38221294831	2a44f533-ac1f-45ba-b02a-d699878dbac4	0.00563178	0.014925	0.00828207	-0.00635272	-0.000163923
iPSCORE_1_13	1	Male	58	AFR	4dea55b7-22ec-4274-9813-81eaa4f382e0	5c3726d3-ef81-4b44-981d-d75590fc0200	0.0222147	0.0046474	0.00337834	-0.00184432	0.00336884
iPSCORE_1_14	1	Female	42	AFR	e562a8bc-cc91-46fe-ba2f-aa8ab62fefe9	ebb69264-564b-49ee-b013-86e83a1b9f49	0.0254191	0.00251975	0.00220862	-0.00181659	0.00257179
iPSCORE_1_2	1	Female	61	EUR	5d86bbdd-4854-449f-b99d-0d04d0ce4ee8	8e9428cd-bcf7-433c-a22b-113deabc4afe	-0.0118696	0.0247969	0.0118672	-0.0107425	-0.00613313
iPSCORE_1_3	1	Female	57	EUR	2f63f491-a9f2-4177-b2a1-c3d21ed9c247	001a6b85-bf54-4e81-b4f7-cff27a06e863	-0.0111476	0.0248209	0.0119997	-0.0114467	-0.0043898
iPSCORE_1_4	1	Female	83	EUR	ced86967-63fe-4cf5-ad91-d57c0e991522	00fd50cc-763e-4880-8ef0-f9e0ecb8ceb0	-0.0131877	0.027484	0.0117733	-0.0153018	0.0125348
iPSCORE_1_5	1	Female	53	EUR	a140d6d1-9fbf-4645-a083-b870bf2f0f67	2302e931-a8d5-454d-83cf-f86e41c1e901	-0.0114727	0.0241849	0.012264	-0.00865558	-0.00513535
iPSCORE_1_6	1	Male	55	EUR	89dfb325-b613-4d76-a45f-945d21e170aa	c0cb89cc-fdba-4ae5-920e-016125eefe04	-0.0111813	0.0241093	0.0129041	-0.00973832	-0.0057953
iPSCORE_1_7	1	Male	52	EUR	b846beb8-f53c-4b69-bd2e-901dc53ce8bb	2049e6fc-2db6-4715-8161-134b712eb166	-0.0121375	0.0248406	0.0118743	-0.00967457	-0.00741939
iPSCORE_1_8	1	Female	21	EUR	6740411e-0edd-4097-9880-dbcdceb087ea	7b1d474c-45f4-48fb-add3-bf4dc46da9ec	-0.010732	0.019104	0.0148732	0.001406	-0.00810695
iPSCORE_1_9	1	Female	37	AMR	2f43517b-1227-4943-86ba-54bea64723e3	84485bf5-76a3-4b4f-a742-78bb6a842fa0	-0.0103792	0.0133824	0.0194703	0.0170969	-0.00778705
iPSCORE_10_1	10	Female	40	EUR	d1a68069-eb49-411a-9652-98f5834c4d73	e16c7479-3445-46d0-beee-9249ee1365de	-0.0122898	0.0128546	0.0113058	-0.0131739	0.00968506
iPSCORE_10_2	10	Female	27	EUR	f8d3cea0-5f3f-4298-b4a9-145571ba840e	1b0e840b-9cf2-4759-a9db-b2e9215c525e	-0.0125461	0.0102234	0.0116714	-0.0132344	0.0115298
iPSCORE_10_3	10	Female	64	EUR	639f158b-0cf7-47a2-bbd7-7599437df15c	2d9b9c8d-5187-4db3-b609-25b390a16045	-0.0121084	-0.00434493	0.0105019	-0.0107592	0.0119344
iPSCORE_10_4	10	Male	68	EUR	49e6ade9-4681-4533-9665-39362a71f43a	35743bc4-9352-4bc9-8c3a-43a4cc2cef27	-0.0122971	0.0268727	0.0115509	-0.0147214	0.00657551
iPSCORE_100_1	100	Female	39	EUR	35bdd022-52cd-43e0-a658-3ea802787462	e5ec2976-7055-4179-b9a1-411c5019dbf2	-0.0115473	0.0259629	0.0107386	-0.0152443	0.00654277
iPSCORE_101_1	101	Male	39	EUR	92516175-d525-442e-bd5a-816a1962d37d	88569604-9241-4c77-87ce-c47e9a85f4a3	-0.0111348	0.0256043	0.00894301	-0.0145674	-0.0146164
iPSCORE_102_1	102	Female	53	EUR	11c5e9cc-f702-4c47-91fd-201346ab5a3c	985362a3-e536-4368-8996-2bc2db0d8fd5	-0.0118396	0.0258369	0.0107549	-0.0138501	0.00877352
iPSCORE_103_1	103	Female	70	EUR	7ecf080d-4d17-4023-b024-85a5942d55fe	6578eed0-d583-4065-b30c-f0814dff2b00	-0.00879007	0.0216651	-0.000553902	-0.0123451	-0.0464977
iPSCORE_104_1	104	Female	49	EUR	5f5c5255-f41b-46eb-a9bd-7130515e3efc	4f63a2f0-b270-48f8-8603-38d0de2bec74	-0.0112937	0.0255589	0.0111287	-0.014906	-0.00989668
iPSCORE_105_1	105	Male	31	EUR	a314e30d-7fb4-4f68-860f-1ac1f3bdac07	e4f0a814-060d-48d7-bf80-0126c36199b7	-0.01176	0.026083	0.0106214	-0.0155757	0.00733344
iPSCORE_106_1	106	Male	76	EUR	dc7b36c7-6492-4585-a072-10894fac10a0	522a5b8a-98e5-49e0-8dd5-09793ebcbeac	-0.0122078	0.0265831	0.0107233	-0.0149827	0.00530819
iPSCORE_107_1	107	Female	62	EUR	a77d48d0-a1a9-4f2c-ae14-ed6a952163bc	e79a9982-b9d2-415c-ab6c-7205fe49369d	-0.0114658	0.0255557	0.00969466	-0.0151422	0.000122652
iPSCORE_108_1	108	Female	51	EUR	cf2564c4-c49c-462f-8687-50998ab0db54	33af6d24-e5d0-4179-83d7-6e188db55b7c	-0.0121128	0.0261641	0.0102782	-0.0150747	0.00976063
iPSCORE_109_1	109	Female	73	EUR	ca59d6be-7978-4817-b54e-435674502b0d	5031dabb-fa76-46bd-9658-4d386fb01c5b	-0.011891	0.026144	0.00940791	-0.0148384	0.00707861
iPSCORE_11_1	11	Female	44	EAS	b7af5d94-4b4a-4130-94ee-fc1f23c5824a	477ced0b-8e65-49cc-af92-3c65b2137c9b	-0.0117421	-0.0322358	0.00197172	-0.0131746	-0.00337027
iPSCORE_11_2	11	Male	20	EAS	ddae7efe-bbb8-48b5-a662-e3f16f3723b7	4a345fca-ea61-4bb9-9df9-f200845ceae3	-0.0121064	-0.0330549	0.00335598	-0.0140488	-0.00321489
iPSCORE_11_3	11	Female	47	EAS	bfee9a02-5ec3-4e11-a8e2-ebd47623caa0	c643713c-38f0-4514-b820-a566801a386a	-0.011602	-0.032253	0.00183049	-0.0127375	-0.00305911
iPSCORE_11_4	11	Female	74	EAS	201da1fb-3779-4344-af69-6e3bf1c58261	f3284741-0362-4f47-8ee8-191acf41d7ac	-0.0122245	-0.0320886	0.00227273	-0.0120673	-0.00230203
iPSCORE_110_1	110	Female	48	EUR	e3c5435b-935b-45a3-847a-fd754cbc7b90	df4c7d2c-1e36-4dd7-a2b1-fe61a5ec26f6	-0.0116941	0.0261948	0.00843872	-0.0139468	0.00867882
iPSCORE_111_1	111	Female	55	EUR	c99ef20e-a237-47af-95bc-15550378bbd5	0af7e581-1fcc-4bb0-ac8a-27b783374489	-0.0120404	0.0260996	0.0104745	-0.0152296	0.00393732
iPSCORE_112_1	112	Male	43	EUR	993b2a06-29d5-45bb-acc6-baccc2bdda08	41e8cf37-c9ba-4ce1-a586-d0b8e18a6095	-0.0123417	0.0257634	0.0095954	-0.0136987	0.0110316
iPSCORE_113_1	113	Female	52	EUR	fdfddc05-516f-4408-83a3-731309a5bbb9	34c79720-7710-4f86-b1fc-ef6565ab8459	-0.0119276	0.0251208	0.0103183	-0.0139149	0.00661327
iPSCORE_114_1	114	Male	53	EUR	df0c32e3-d5f4-4b46-90e0-7eeb8d014c96	aa537f53-ff02-45a4-85f7-7b01558c9bba	-0.0104745	0.0241749	0.00828659	-0.0130495	-0.0111733
iPSCORE_115_1	115	Female	37	EUR	c3bb6245-5d1b-4dbc-8b16-b0ca47472e91	ee146263-82f5-4ed7-bb49-4300837acc85	-0.0120504	0.0263822	0.00984431	-0.0152414	0.0118798
iPSCORE_116_1	116	Female	56	EUR	03346cae-a4f3-4481-92ff-d76db0c82468	78d8c099-465b-412d-bf88-e7ae54366e34	-0.00868201	0.0239	0.00980013	-0.0125644	0.00393868
iPSCORE_117_1	117	Female	38	EUR	ce67e934-e752-4d69-b212-007c655a7590	d5034b1e-43c1-486a-8d18-18b15f635e70	-0.0109519	0.0250769	0.00665723	-0.0136485	-0.00901439
iPSCORE_118_1	118	Male	44	EUR	24b6d716-c623-4c33-bc31-f1a40452e9fc	802132a6-8e37-4574-ab5f-eb3869d59ba3	-0.012	0.0254745	0.0106265	-0.0156171	0.00486386
iPSCORE_119_1	119	Female	21	EUR	7b9ab90a-4836-4d23-856a-8213b97e05ee	54cdb61b-d075-4423-b5c5-be0f078f437a	-0.0117901	0.0253255	0.0104681	-0.013799	0.00127992
iPSCORE_12_1	12	Female	30	EAS	6416d8a3-4027-4ebb-ad29-64edabaa7bbb	cac59007-8af9-4de8-9136-fcd0f90af874	-0.0121806	-0.0332703	0.00185227	-0.0132981	-0.00466498
iPSCORE_12_2	12	Male	23	EAS	aaf0f250-d1af-444f-941b-9d165e1bc2b6	0cc47c2f-5fcf-4dbd-97a5-b8fd32e0955f	-0.0118037	-0.0331513	0.00253898	-0.0122171	-0.00448666
iPSCORE_12_3	12	Female	54	EAS	d6172ad1-6cf8-41af-a88e-26c43ebe2464	6d561f09-7954-498d-a782-087135f90834	-0.0118953	-0.0329381	0.00246124	-0.0139504	-0.00563268
iPSCORE_12_4	12	Male	53	EAS	0c0a6edd-427f-4882-acfd-d21456416649	4eb13614-67fd-45b7-b770-d94c80fc6815	-0.0119271	-0.0331552	0.00254474	-0.0121502	-0.00209354
iPSCORE_120_1	120	Male	26	EUR	90e8222f-2a97-4a3c-9517-fbd7626122fd	9bff6491-20c4-410a-98f6-4b4ee6aaf97d	-0.0117022	0.0258509	0.0107832	-0.0151607	0.00963141
iPSCORE_13_1	13	Female	53	EUR	f0173728-58cb-4d7d-b28d-02355b49b9ed	c5b18bcb-bbb9-43ee-989a-717c14371257	-0.0114289	0.0264769	0.00996283	-0.0152516	0.00304085
iPSCORE_13_2	13	Female	53	EUR	5595871f-2997-41d2-b749-6ad518e89bd4	e38d6f13-de78-4cd9-b7ce-d0c6233e08a0	-0.0114372	0.0264744	0.00995764	-0.015206	0.00302745
iPSCORE_13_3	13	Male	80	EUR	bd4643a6-9742-4a25-8029-a967cc2a84c7	c08cc10c-44c1-4fa4-897a-636f5dfb058f	-0.0120578	0.0267512	0.00961875	-0.0137484	0.00677936
iPSCORE_13_4	13	Female	76	EUR	a385666a-9318-47a1-8884-3a4cd2d897ef	8d3caa41-6726-4d08-9c12-33a90cbf3a46	-0.0112005	0.0253226	0.00979993	-0.0160039	-0.00908472
iPSCORE_14_1	14	Female	40	EUR	2fdcaed0-53ec-419b-8779-6a826d8c10bb	76d32291-025b-4f38-817e-1d7107d36509	-0.0120813	0.0166989	0.00984609	-0.0142693	0.00508838
iPSCORE_14_2	14	Female	40	EUR	24a05048-39b7-4e5a-b4cc-2543d4186748	dcb92030-8ed3-4671-bf4a-88f83154e355	-0.0122831	0.016506	0.00977675	-0.0138793	0.00487969
iPSCORE_14_3	14	Male	44	EUR	46f471f8-8860-428a-8880-74e0fe670b17	4c3357d4-6638-4de5-aeee-797a2614814c	-0.0118	0.0161784	0.00908668	-0.0141387	0.00604333
iPSCORE_15_1	15	Male	55	EUR	ed143b7b-3236-415d-b8a2-bed63489f372	44cb4ea7-d372-4677-b16d-8b077410227c	-0.0119893	0.0265172	0.0100856	-0.01356	0.00714764
iPSCORE_15_2	15	Male	51	EUR	88338579-5e7e-4de7-a3cc-bf2eb308aa9f	53fae72d-e102-41b1-adb5-b5a6d5ff83c2	-0.0118814	0.0264291	0.0104065	-0.013997	0.00775887
iPSCORE_15_3	15	Male	47	EUR	17e14381-d098-400d-a4c8-9e635a55293a	d56b0963-84e8-40c0-9be4-190a748d78fe	-0.011907	0.0263825	0.00914907	-0.0150082	0.00501199
iPSCORE_16_1	16	Male	51	SAS	97f20ecc-a17b-4d10-b689-908f5b9f3ddc	dd709123-35fa-44e5-b8b2-10d8bcff9294	-0.0094331	0.0048891	-0.0340413	0.0103214	0.00290602
iPSCORE_16_2	16	Female	47	SAS	1efcbc5a-723d-4d7d-90d7-82a3f231c5fa	41b56a79-65a4-44d0-8f3e-86c7d6621fcb	-0.00956732	0.00586077	-0.0337064	0.0103664	0.00069933
iPSCORE_16_3	16	Male	15	SAS	83a1b295-b907-4233-b0a8-df753b2cee16	01fe3fd3-5392-45e6-93b7-448151107e1d	-0.00950727	0.00563875	-0.032864	0.0103801	0.0017359
iPSCORE_17_1	17	Female	53	EUR	8c9ce6f6-06f6-4d70-885a-3c07d3ef8f91	43a8f18f-a530-4476-9889-ddeb98a1924a	-0.0121272	0.0255229	0.0105303	-0.0140261	0.00833163
iPSCORE_17_2	17	Male	66	EAS	1c858ef3-c305-4c6e-a3ac-594e9b9b98b2	40778eba-35ba-4377-b3a1-626b9a8f7a01	-0.0126104	-0.0340336	0.00642313	-0.00840231	0.0090179
iPSCORE_17_3	17	Male	18	EUR	59ba8d64-a92b-4ae2-bcb4-847de2fdf1dd	f7bc631e-d073-4df3-bbdb-f98c74c36fd5	-0.0124209	-0.00410517	0.00881266	-0.0114404	0.00927574
iPSCORE_18_1	18	Male	33	EAS	7df93333-f21c-4775-8679-c2518e05bce4	694fce30-682c-402a-9d51-661235c54345	-0.011675	-0.0317119	0.00302733	-0.0123192	-0.00715667
iPSCORE_18_2	18	Female	64	EAS	d15cdce3-1f22-4224-8ae3-0ff1b878e111	80c1f61e-74d3-4056-8796-ff288887a9af	-0.0115642	-0.0307676	0.00150573	-0.0130335	-0.00527701
iPSCORE_18_3	18	Male	70	EAS	5482a5d3-6f16-483b-9c14-ca2f838d6af9	251a999a-05dd-4ad8-a530-c188ecc5b795	-0.0118617	-0.032476	0.00333621	-0.012503	-0.00763912
iPSCORE_19_1	19	Female	88	EUR	fc1dff0a-6a95-42fe-9dc4-362e27330bf9	499531da-aae2-47f4-9a07-fac1baf6324c	-0.0121382	0.0258134	0.0117045	-0.0159703	0.0134074
iPSCORE_19_2	19	Female	86	EUR	4f2a904d-793c-4db7-b1da-39d1aaeb1d01	669ecb4f-1a27-4f0d-aa78-79ec87085f1e	-0.0120034	0.0262532	0.0120369	-0.015076	0.00942423
iPSCORE_19_3	19	Female	81	EUR	5b35b6c2-5f67-48b5-9916-49152b404105	102831d4-9fb5-460d-8b60-ef9978789891	-0.0121292	0.0259827	0.0114929	-0.0149912	0.0112442
iPSCORE_2_1	2	Female	18	EUR	f772212a-cd98-40f9-bdcd-e75740c1f6be	c0fde6a4-7316-4519-b48d-08e76684562f	-0.0124858	0.00979362	0.00899815	-0.0149841	0.0120949
iPSCORE_2_10	2	Male	36	EUR	1e5b7098-f522-4a55-a698-2b6057844ab6	3784674a-9a9c-4fff-a3c6-c2fb7dc8897c	-0.0120177	-0.0046321	0.00932117	-0.0136558	0.00635997
iPSCORE_2_11	2	Female	20	EUR	5b8ca416-c75e-4341-b160-3b9be09f6ef5	ccd5d306-6ed1-4515-acd1-1be1d9f2a49a	-0.0119781	0.0147186	0.0102805	-0.0148014	0.00232474
iPSCORE_2_2	2	Female	21	EUR	83dacb11-4180-4807-b099-05fd1561a722	10e1e970-302c-4d41-8739-f4360170e306	-0.0126254	0.00956869	0.00915854	-0.015699	0.010583
iPSCORE_2_3	2	Female	48	EAS	e932e556-59a6-4f70-9b4c-ef5f69dac3ce	80c4bb8f-07d1-4d12-92a5-07d09f5cdb29	-0.0124214	-0.00474428	0.0092984	-0.015222	0.0061133
iPSCORE_2_4	2	Female	47	EAS	bd04a8cc-5d63-45bc-a2cc-91b0c7cb6e01	583d5465-f933-46d1-9fa4-307b76b97311	-0.0121249	-0.0051637	0.00832897	-0.0142235	0.00550567
iPSCORE_2_5	2	Female	45	EAS	2a81d225-42f6-43cf-904a-be64bf3fd2d7	9470045f-44bd-49d4-aa56-1839c5690f0f	-0.012353	-0.00455262	0.00911032	-0.0151109	0.00403396
iPSCORE_2_6	2	Female	74	EUR	ae3637d4-493e-482e-bc48-6915e30ffb9c	82a3f0fc-5aa0-4616-9db9-9fa6f0e5811b	-0.0118992	0.0269089	0.00987553	-0.0146128	0.0113812
iPSCORE_2_7	2	Male	77	EAS	6a784dd7-9c48-4841-93f9-930b9de49cc4	94f9d79c-a7f6-4b0a-bc0a-869468185844	-0.0125123	-0.0367116	0.00700493	-0.0138125	-0.00214595
iPSCORE_2_8	2	Male	50	EUR	de9c74e8-d399-465e-92cd-904a0e323bca	a6e02cdf-888c-41bd-8a4b-2a05bcce4d18	-0.0124083	-0.00485442	0.0095911	-0.014809	0.00342574
iPSCORE_2_9	2	Male	52	EUR	f549b5fa-a6c0-49fb-8a07-dda4f72ff076	b562db25-cd6f-448c-9ea1-b540b0dfb3e1	-0.0125944	0.0262357	0.010306	-0.0149276	0.0129298
iPSCORE_20_1	20	Female	70	EUR	b86c786d-f8d8-4e6b-9504-95f8f4c807e0	001b47b2-67fc-471f-8501-928295e70e3f	-0.0119627	0.0259778	0.0109258	-0.0143315	0.0137606
iPSCORE_20_2	20	Female	61	EUR	26a78ad0-744c-4399-853f-4fd0fd2b7c14	f008a0d9-f795-4f1a-88e3-bc7597dac9ea	-0.0121425	0.0253665	0.0101824	-0.0137504	0.0120459
iPSCORE_20_3	20	Female	67	EUR	64c58f58-a121-413d-8257-294b229dd4c0	ecd97362-4c17-4376-9a60-e353a0845af5	-0.012295	0.0261067	0.00956279	-0.0137546	0.0148667
iPSCORE_21_1	21	Male	55	EUR	3e2e847a-c384-459a-b6ef-43d18d2af12d	5f2bdcd2-0331-4c6c-95eb-3e20cd001515	-0.0118226	0.0265946	0.0104566	-0.0161239	0.00183375
iPSCORE_21_2	21	Female	47	EUR	f378e99d-b59e-43a6-ae60-5b2b180209c3	61d77efd-eec4-421b-a717-4486512668da	-0.0117676	0.0260403	0.010273	-0.0152318	0.0038727
iPSCORE_21_3	21	Male	15	EUR	cfd3b543-2da8-4262-ae36-7ee27c0b5c6b	f8d173dd-c608-48a1-bf14-3a72f76c05ed	-0.0121604	0.0264692	0.00956211	-0.0150936	0.00441431
iPSCORE_22_1	22	Female	26	EUR	1a8bce86-bd08-4d39-9e63-9448e6326f29	0ec2e578-5a25-45ab-87de-5927ebe0f8af	-0.0121132	-0.00460333	0.00904264	-0.0108176	0.0117136
iPSCORE_22_2	22	Male	30	EUR	ecc872f3-1dab-4076-a08b-f186d17805b7	59b0ea32-8c09-4434-8c2d-59c431142089	-0.0122337	-0.00398002	0.00873187	-0.0106967	0.00843474
iPSCORE_22_3	22	Male	26	EUR	1ad9d96c-47dc-4c03-85b7-39e31a2b0550	397d0f20-b491-4964-a9a9-e1ebd87402dc	-0.0119506	0.0257401	0.0101413	-0.0155694	0.00652902
iPSCORE_23_1	23	Male	57	EUR	aba0a11f-4855-45dc-bc04-5fc43fd6c7de	259f3fc2-78b9-4a77-8114-bcb6be89e47b	-0.0119929	0.0259511	0.00985268	-0.0146443	0.00959325
iPSCORE_23_2	23	Male	23	EUR	c9ef3edb-1bb1-4233-a6be-4efd897ac110	4eb10fcd-1c59-44cd-879f-7a072de4b38a	-0.011778	0.0258546	0.0103054	-0.0140706	0.0111625
iPSCORE_24_1	24	Female	57	EUR	c09c3de5-4244-404b-ae38-be65b86a48bd	88facd8c-e8d7-4aee-b0f7-ad0fa47f256e	-0.0118158	0.0247261	0.0114055	-0.0140116	0.0237205
iPSCORE_24_2	24	Female	22	EUR	060066b8-6fc6-4b00-b7c4-ae195f646f5e	21921be9-74ea-4cea-8538-881677a98dea	-0.0122709	0.0249438	0.0113615	-0.0138138	0.0183838
iPSCORE_25_1	25	Female	44	EUR	508fb6c5-c9d5-4881-9638-cd4bd04d822f	99dc8247-0416-44c2-854d-a2e31066a75b	-0.00903184	0.0218585	-0.00439328	-0.00870198	-0.0395625
iPSCORE_25_2	25	Male	36	EUR	1dd9eacc-e3d3-4d60-9dcb-60a17808cde9	ee74dfab-5fc6-406c-9171-3556551519e3	-0.0092439	0.0216253	-0.00372127	-0.00999682	-0.040442
iPSCORE_26_1	26	Female	65	EUR	6e83c1cd-0c82-4ae2-9685-23cf0e12c119	88bde8d2-2497-4c10-8e2c-26ab2a92cafb	-0.0121705	0.0263835	0.0102956	-0.0151955	0.00180519
iPSCORE_26_2	26	Male	75	EUR	57509a24-7c80-4ad6-ba31-3cd930a3f39d	bc4ae105-e788-4ad1-be71-03d88e34124d	-0.0121495	0.0261257	0.0101056	-0.0150766	0.00301216
iPSCORE_27_1	27	Male	19	EUR	57da1c1f-303e-44db-9111-0f071ecda263	b935bb67-7173-48d2-a52d-e04852feb9e8	-0.0112398	0.0255059	0.00796526	-0.0143043	0.00161239
iPSCORE_27_2	27	Male	54	EUR	659c5acf-5cae-4bfe-8c9f-dff532a69e88	1245aeac-03a4-4062-aa54-4e287ea65c85	-0.0106938	0.0251833	0.00625966	-0.0138495	-0.00791786
iPSCORE_28_1	28	Female	54	EUR	bd41b7ee-bc24-40a9-99ab-483b2dbf95ae	0b522a08-b129-43c3-ac6b-d4a602cd9ddd	-0.00966774	0.0226906	0.00350822	-0.0129884	-0.0303055
iPSCORE_28_2	28	Female	54	EUR	40862b64-d0c1-451c-8c63-1d577665626a	6ba71f9a-4a59-46f8-a65a-1d535ddb3693	-0.00966092	0.0226822	0.00352953	-0.0129955	-0.0303143
iPSCORE_29_1	29	Female	62	EUR	42e4583a-b1bc-4cc3-85d7-68662433b345	90657981-484d-444a-9b2b-9b479f84c8c6	-0.010063	0.0242539	0.00480739	-0.015616	-0.0345962
iPSCORE_29_2	29	Female	62	EUR	555ff1f2-5c5f-4490-a1f9-79fe8c416a36	a5b3835e-ee57-43cc-ab9b-7bbafdd54284	-0.0100574	0.0242453	0.00480319	-0.0156075	-0.0346149
iPSCORE_3_1	3	Female	26	EUR	10479353-d46d-478d-86f0-c6be025de81b	f9a0a04a-fe0d-4750-a60c-8653d4a048c4	-0.0124388	0.008758	0.00986344	-0.0150471	0.00831808
iPSCORE_3_2	3	Female	26	EUR	21681dd8-da3c-47c9-904c-3b8a91b2c3eb	3d135361-2fe1-4bbf-b410-4c8e40013343	-0.0124402	0.00876687	0.00994417	-0.0150613	0.00818649
iPSCORE_3_3	3	Female	55	EUR	1593705e-30b4-4a9b-82a3-d5022a6dd6c1	47219abc-812f-4675-9486-65e4d664658e	-0.0120005	-0.00398757	0.00864368	-0.0134467	0.0052361
iPSCORE_3_4	3	Male	59	EUR	9b3584b3-a27f-4be1-9a69-56f251e237bd	34cad816-bc95-4567-ab76-2690e22a96fe	-0.0121248	0.026286	0.0110491	-0.015855	0.00782088
iPSCORE_3_5	3	Female	21	EUR	b48d5663-b599-4d02-a70b-6bd12546041f	0a1bcb9c-aa08-4f75-b564-ff7abc75235c	-0.0121537	0.0116835	0.010362	-0.0147743	0.00726958
iPSCORE_3_6	3	Female	57	EUR	fabb1fba-dea1-44a5-a9c2-e40b46011c7a	8777ffb1-3164-497e-b105-2895c1bd05cc	-0.0117715	-0.00404555	0.00811825	-0.0134275	0.00247581
iPSCORE_3_7	3	Male	56	EUR	3bc3e7ee-9130-4da5-b8f1-52d38bfc3c70	52b5b09b-c63a-4952-84cf-95dd7200be39	-0.0103183	0.0246542	0.0097639	-0.0127829	0.0094149
iPSCORE_3_8	3	Female	26	EUR	a69570c6-8972-4397-8635-63beace6672c	3c560259-b1c6-485e-bfe4-50f10a2abc1c	-0.0108126	0.00864767	0.00884567	-0.0130045	0.00714959
iPSCORE_3_9	3	Female	23	EUR	8dbd3466-e4dd-40a3-9c49-2e947a9bc113	597fa11d-5f21-479d-b646-260fd8911d6d	-0.0115961	0.012951	0.00938327	-0.0138401	0.00643698
iPSCORE_30_1	30	Female	52	EUR	fbabd331-fc4f-47de-b4d0-a9ee5434fa5b	c2a8ad0d-aaa0-4c29-a9b2-6e6617995a7d	-0.00971136	0.02305	0.00433586	-0.0134493	-0.0332455
iPSCORE_30_2	30	Female	52	EUR	b9e30469-13ad-4792-878a-889cd6480f91	5e99cc57-3fb2-42b4-8a11-048f71387a38	-0.00970214	0.0230297	0.00433795	-0.0134891	-0.0332384
iPSCORE_31_1	31	Female	63	EUR	0bf3da28-3985-4c34-8197-5816fd73b588	e9d36266-b3e8-4034-a2ff-0ff940ae98dc	-0.0118561	0.0264181	0.0108509	-0.0156252	0.00285079
iPSCORE_31_2	31	Female	63	EUR	55396f13-62ff-44de-833b-05fde4ad97c6	4a1becf2-f540-4a14-99a2-41aa3205bd81	-0.0118512	0.0264233	0.0108683	-0.0156028	0.00281147
iPSCORE_32_1	32	Female	63	EUR	c016ea11-e4c9-4c06-9a1a-62226198be42	05e3949f-7b86-4cff-a95f-3dbb515775c6	-0.0112879	0.024736	0.00837794	-0.0135657	0.0121207
iPSCORE_32_2	32	Female	63	EUR	9603be9a-f146-4fc5-bf36-c84fac189b0a	1a1924ce-c2bb-492f-9da1-539db80e2f24	-0.0115856	0.0255628	0.00888837	-0.013396	0.00664569
iPSCORE_33_1	33	Male	41	AMR	633732d4-9300-44a8-8f20-f3e956e57819	4c9b2b98-0c2f-4349-9e26-a67ebd04cb13	-0.00941244	0.0123697	0.017235	0.0144105	-0.0139297
iPSCORE_33_2	33	Female	43	AMR	c3c65323-ace2-4f32-8595-7434edac5d28	b4a6c803-0909-422c-b3a7-be53acf6d93c	-0.010092	0.0125851	0.0181469	0.0146183	-0.0160589
iPSCORE_34_1	34	Male	65	EUR	0ad8c77c-4d4b-4bac-9f16-99c2ab84ee81	4fc00735-6005-4e26-a5d9-3008c62aa632	-0.0112453	0.0233767	0.0107865	-0.00947681	-0.00461654
iPSCORE_34_2	34	Female	62	EUR	cbd7702e-5a52-474b-a9da-3fb154a5d31f	9819b930-62b1-457c-82c5-1dee8824de68	-0.0110913	0.0230139	0.011342	-0.00983227	-0.00336637
iPSCORE_35_1	35	Female	75	EUR	b758cdf2-7e17-4e77-a699-3552fd8c8087	ab6dbc43-2783-46d4-8629-a9ef5f9d3099	-0.011735	0.0259977	0.0108484	-0.0136284	-0.00220378
iPSCORE_35_2	35	Female	66	EUR	b3a63106-e4c7-4eea-8db6-513ff90a036c	b7cd9984-1fda-4411-abab-ae3bdd904bdd	-0.0118702	0.0261719	0.010271	-0.0159852	-0.00647113
iPSCORE_36_1	36	Female	37	EUR	efca8806-7485-46db-bc59-6775a71eb81c	ba4d3f2d-2fc8-4bff-b1f7-fb0322aac68e	-0.0117572	0.0262364	0.0114556	-0.0155729	0.00340137
iPSCORE_36_2	36	Male	36	EUR	b237939c-f971-4434-94c8-96d1b8fe9199	e250ebda-d1bf-4995-b932-607d7dbe07b3	-0.0118185	0.0261265	0.011188	-0.0159317	0.0016912
iPSCORE_37_1	37	Female	48	EUR	6f354cf7-0cb9-4351-b619-d111936d0b25	eac917bc-c043-4cfc-b8d4-a49c373e0943	-0.0115447	0.0257123	0.0101969	-0.0136351	0.00653949
iPSCORE_37_2	37	Male	69	EUR	86f9d6b6-f59d-472c-b53c-cf9c1cb59f37	bfdd807c-a68a-41c8-9860-8b21cdc0b7f4	-0.0112991	0.0248875	0.00899766	-0.0134347	0.00675536
iPSCORE_38_1	38	Male	76	EUR	ade65a1b-a91b-4b66-b3b0-2f3b0f567ec7	cb02d2c0-ef5d-4e30-b953-972ade3f055a	-0.00933366	0.0234376	0.00530774	-0.0133351	-0.0356224
iPSCORE_38_2	38	Male	35	EUR	750ff979-f5d5-4e3f-aac9-dad97ad8e948	08e4cd2c-dfd0-4179-abaf-6d37b7e45249	-0.00954347	0.0230923	0.00493722	-0.0122506	-0.0327506
iPSCORE_39_1	39	Female	30	AMR	56985981-366b-4b13-b7b2-b66679d91462	7a7fc847-23e6-4eb9-9a13-0c64b52ad6d3	-0.0100818	0.000242692	0.0271517	0.0460502	-0.000297916
iPSCORE_39_2	39	Female	31	AMR	51a148a3-e5ec-4957-9142-3476f8626f54	e43a3890-9e6d-4247-b0bd-fb8a4bae9692	-0.0102872	6.42696e-05	0.0275406	0.0446865	-0.00278297
iPSCORE_4_1	4	Male	48	EAS	214ad59b-7245-4ca7-bf42-84cc2e09bbbe	f21273d8-273d-44f3-88a7-a2db6893f10e	-0.0121586	-0.0340999	0.00616342	-0.0126853	-0.00411867
iPSCORE_4_2	4	Male	48	EAS	4682919e-4283-4da6-8dc4-2f051889b661	55361e01-3620-4fa0-80f8-509a365ca645	-0.0121746	-0.034105	0.00617717	-0.0127117	-0.00407628
iPSCORE_4_3	4	Male	39	EAS	9409a6cc-0711-4583-9949-b679f66a823e	9c465690-fe72-468b-b9bf-5be5f2b92ebd	-0.0120295	-0.0340776	0.00528265	-0.0122954	-0.00410497
iPSCORE_4_4	4	Female	74	EAS	74809453-1b01-40bb-9071-47a93de70c78	011b5bae-c25d-43e9-a5dc-fd5f8a2fb7bd	-0.0124399	-0.0343458	0.00622395	-0.0124041	-0.00238429
iPSCORE_4_5	4	Male	75	EAS	e6c010c7-dffa-40ba-86ca-355507b47e86	f7790cb8-4191-4342-8fe0-4cafdeb5e28e	-0.0120854	-0.0338662	0.00534984	-0.013515	-0.00665799
iPSCORE_40_1	40	Male	33	EUR	d9d7a468-c215-4aee-98ad-554509fe6b86	9ba444a5-bf82-4c31-b4fb-093daf508186	-0.01021	-0.00319279	0.017221	0.0156075	-0.0049855
iPSCORE_41_1	41	Male	82	EUR	75ee0c91-af66-46e4-b5d0-90817e6c763f	c35825b3-8ecd-4899-a481-016a928073ae	-0.00951195	0.0234609	0.0041648	-0.0127033	-0.0348379
iPSCORE_41_2	41	Male	48	EUR	52bea4e8-baff-49b0-9ab0-fee9b9c527aa	89402c76-83c6-458c-a2d6-661d51971072	-0.00953519	0.0241432	0.0068081	-0.0137948	-0.0291449
iPSCORE_42_1	42	Female	61	EUR	9d988cb0-01b1-4d5d-bf4b-3fd3baf149a4	c7a966f7-e22e-4807-afff-2bae9ca5fc72	-0.011786	0.0260985	0.0101804	-0.0139308	0.00382552
iPSCORE_43_1	43	Male	18	AFR	032f42b3-42da-4a6a-9b01-cdf540e1866c	32ee31cb-156d-4a95-a708-6271f7e2cbab	0.0292701	-0.000865892	0.00210715	0.00137185	0.00286506
iPSCORE_44_1	44	Male	37	EUR	59e0a3fd-3a78-4af5-b300-bd6f9d4f440f	8316c9af-4692-4a44-bc7e-1c79a6d98fd4	-0.011711	0.026136	0.00984469	-0.014653	0.0101965
iPSCORE_45_1	45	Female	27	EUR	7e0aaae1-886a-4f4a-8abe-b91fc9c730f5	d2646a17-2dcd-4053-a105-0be825590396	-0.0109379	0.0259031	0.00961395	-0.0159926	0.00937628
iPSCORE_46_1	46	Male	47	EUR	4bacc6e7-f7ae-4ce4-b65b-96482fd163fe	38a14b37-c328-415f-a530-b0187731578e	-0.00940098	0.0225145	0.00461081	-0.0133976	-0.0322078
iPSCORE_47_1	47	Male	65	EUR	81c939c5-2749-4377-9697-8afe3c4cf7c4	4d04f714-2d68-4663-8c69-ed16606670b0	-0.0120652	0.0261622	0.0106857	-0.0135933	0.00544112
iPSCORE_48_1	48	Male	56	EUR	97685099-9644-4f48-aef2-ec687643bcb8	7c0d69b5-65cc-46c1-b4d4-a13e1684aa54	-0.0122039	0.0257047	0.0103372	-0.0152422	0.0128642
iPSCORE_49_1	49	Female	64	EUR	b318ad37-16e8-4c53-ba0a-0e8d6fdfbe89	00ac22e8-826e-49df-8216-04571b00ac21	-0.0117904	0.0254808	0.0094054	-0.0131386	0.0117516
iPSCORE_5_1	5	Female	43	EUR	11877e41-6c2d-44aa-8483-87955153e548	5a150d58-df23-4b02-b708-c6594b180d14	-0.0111006	0.0257269	0.00928648	-0.0141047	-0.0107796
iPSCORE_5_2	5	Female	10	EUR	f3f2192d-8d5a-4bc5-b113-e8909b5176e1	bd851028-716d-413a-85a9-e27682e879c8	-0.0119732	0.0258741	0.0103817	-0.0150114	0.00570258
iPSCORE_5_3	5	Male	9	EUR	d6646110-a6f3-4176-bf1a-92a51ed6f4bc	63968319-c83a-460c-bcb0-c74f13309332	0.00561688	0.0151135	0.00716995	-0.00899898	-0.00745465
iPSCORE_5_4	5	Male	15	EUR	336ef507-cbf3-4f5b-b12a-3e1c99008866	86de87d1-013a-4315-b336-684b47630765	-0.0117236	0.0260025	0.0100173	-0.0142945	0.0073018
iPSCORE_5_5	5	Male	35	EUR	05ad5e28-e51f-4fa2-8b8f-ff561125c549	ff2a8240-307b-43ff-9d88-cf569d566780	-0.0120959	0.0262073	0.010889	-0.0164575	0.00196126
iPSCORE_50_1	50	Male	70	EUR	75551a5c-4c65-475f-be23-0e73f8671dfd	56e25017-6904-444b-b1c9-e0b5866725cb	-0.0123554	0.0225376	0.0110052	-0.0122034	0.0593777
iPSCORE_51_1	51	Male	77	EUR	03235361-4310-4737-ac0b-4ce92d99fbf3	65800a26-3000-4254-8e7b-a95ea64012d0	-0.0119112	0.0255725	0.0099955	-0.0131605	0.0102548
iPSCORE_52_1	52	Male	72	EUR	8ffc7548-9ba1-468b-a4bc-be413cfa6981	90e84a47-67ca-4ae4-88c2-880fc7db6b8f	-0.011017	0.0243774	0.00793386	-0.0136492	-0.010042
iPSCORE_53_1	53	Male	75	EUR	d4073658-c7fe-4f53-9e80-b95121a65475	8ae6e66c-b3a2-436a-8a28-94356cd373fd	-0.0118229	0.0243602	0.00828439	-0.0121157	0.0208738
iPSCORE_54_1	54	Male	53	EUR	000a5dcf-764a-4f69-ab1c-5950cec4bbbe	e95da9ab-054c-4ee9-aa0a-27f63f19c214	-0.0118453	0.025795	0.00902976	-0.0147182	0.00658572
iPSCORE_55_1	55	Male	59	EUR	1a3241a7-f60c-4b9a-a469-74833c36ebd3	e2736b0f-8ae7-40c4-9f5f-dbbd85765f43	-0.00985321	0.0222791	0.00333865	-0.012118	-0.0271987
iPSCORE_56_1	56	Male	72	EUR	cbde5865-572f-4cd9-af1e-0f8bb6e4a4b0	6354fc10-d70a-4453-b414-0d023f8de3b5	-0.0116164	0.0254648	0.00840938	-0.0143165	-0.00652808
iPSCORE_57_1	57	Female	54	EUR	ab7eefb9-f9e8-47e3-8f96-901a9adce788	fea585f4-3cae-48a1-8e2c-e89d88930b99	-0.011929	0.0248768	0.00955592	-0.014351	0.019619
iPSCORE_58_1	58	Male	57	EUR	36e99817-83e7-4dba-8e15-61f1184ab62d	7d8960f9-cc83-4d6e-b370-bd7ff712b035	-0.011861	0.0253799	0.0089291	-0.0133453	0.00885407
iPSCORE_59_1	59	Female	63	AFR	725e0255-424c-44da-86c9-bc0bc14a21a8	916c0056-cef2-488f-ae44-cb9b1398669e	0.0164386	0.00886256	0.00485487	-0.0052118	0.00198606
iPSCORE_6_1	6	Female	43	EUR	ac14fb34-0c8b-4264-9f93-5ce47c071a66	d941dceb-9fef-4968-b534-487c47a977ff	-0.0117368	0.0263939	0.00865146	-0.0126241	-0.00274907
iPSCORE_6_2	6	Male	41	EUR	6814c7bb-72dc-4760-bee5-dacdb499c255	c9e61f9d-28bf-4805-bcc7-006aebe3dc5a	-0.0114811	0.0261476	0.00970486	-0.0143236	-0.00703717
iPSCORE_6_3	6	Male	36	EUR	ef8f2c6c-8363-471e-9436-252fcef3ac43	122e484b-ee3d-47a3-bcf8-06c420ce78e6	-0.011491	0.0261831	0.00898661	-0.0138332	-0.00592842
iPSCORE_6_4	6	Female	37	EUR	44e11fbd-e240-45eb-82da-ca08cf26950d	a9165cd1-9d84-442a-bff1-1b13154a3fd9	-0.0118124	0.0259468	0.00950508	-0.0133894	-0.0028791
iPSCORE_6_5	6	Female	67	EUR	9ab06fba-a1bb-4736-930e-15ede9f493c7	0433562a-e33e-4786-87cf-0b01a0cd70e4	-0.0110546	0.0259615	0.00777218	-0.0139081	-0.0170268
iPSCORE_60_1	60	Female	83	AMR	8dcd5c7f-fa13-4302-af2b-915c878e23e8	9df870bf-744c-4cfe-a95d-e04b61dbf2a5	-0.00959112	0.00840128	0.0197874	0.0245976	-0.0117451
iPSCORE_61_1	61	Male	73	EUR	79796c20-0549-48b5-b97e-ee8e80e0e193	977ddaa3-25a9-44e8-a129-de5ee8c6bfc8	-0.011654	0.0260588	0.0084633	-0.014803	0.00564969
iPSCORE_62_1	62	Male	53	EUR	76db32e7-8830-4346-b3ee-ad0395cba242	7e46a561-21f6-4340-b2e2-41ef50b7d943	-0.0092524	0.0220861	0.00514417	-0.0125177	-0.0255714
iPSCORE_63_1	63	Male	57	EAS	749a66fb-0d16-44fa-b263-cc4e260c5fd6	1a4cae74-8ad0-4d5b-b9b0-d5d366854639	-0.0116869	-0.020415	0.00415852	-0.0141528	-0.00493713
iPSCORE_64_1	64	Male	42	EUR	032adc29-28f9-45dd-8b8a-563c3170680b	3e87ef5c-48bc-4e37-a89d-2b71f6afa8f6	-0.011622	0.0255509	0.00974779	-0.0145456	0.00629211
iPSCORE_65_1	65	Male	23	AMR	3006e6ad-d831-474c-acbe-61ee4da37180	3726a9a6-7b46-4554-b94c-c2dc17c4b860	-0.0107341	-0.00225174	0.0276653	0.0504008	-0.00387233
iPSCORE_66_1	66	Male	24	EUR	135171af-3876-4422-a7f9-3d37d6fd67bf	cd674581-d304-4aeb-9df1-da9c2db3b435	-0.00684775	0.0196161	0.0102305	-0.0127923	-0.00075865
iPSCORE_67_1	67	Female	48	EUR	c72fc475-80f0-4fe3-b306-acebd17f3bdb	4fb56c9d-a815-462e-ba66-bae060c53a65	-0.0117539	0.025511	0.00903148	-0.0145288	0.0108251
iPSCORE_68_1	68	Female	68	EUR	3c877e16-9fae-44d8-9e8c-7e221103858b	c9867c9b-fc41-4cfd-9020-3e6d6a46dc7b	-0.0113864	0.0255875	0.00972789	-0.0152635	0.00176676
iPSCORE_69_1	69	Male	64	EAS	66d88423-3567-4c3e-82dc-eff030aea3ca	8372580b-9116-4390-aa0b-6956dacb8a2e	-0.0127395	-0.0354915	0.00612996	-0.0140868	-0.00338752
iPSCORE_7_1	7	Male	47	EUR	2756c53f-5446-4d96-b44b-1efbfda4dbf2	9baa142a-c0b7-47c0-b3d3-1c9c1e0bf923	-0.0123209	0.0263964	0.00982328	-0.0144004	0.00715988
iPSCORE_7_2	7	Female	71	EUR	9e7013ce-054f-46ae-bc49-4abe5d53d88a	2fd8fb69-d84c-4dc7-ac78-3cc511acd829	-0.0119894	0.0261116	0.0105664	-0.0150716	0.0110639
iPSCORE_7_3	7	Male	71	EUR	7efe2fbe-251e-4c1a-9616-438a26f42a5d	8303223c-ca10-460c-8e5a-7de911452b46	-0.0119592	0.0261655	0.00910202	-0.0152844	0.00424216
iPSCORE_7_4	7	Male	51	EUR	861b37d9-64e6-4d19-8e91-96401b18a9a4	1843779b-fb21-43d3-9119-32b74e2cd6f6	-0.0116993	0.0259107	0.00908793	-0.0153006	0.00230263
iPSCORE_7_5	7	Male	25	EUR	b627f1ba-fef9-415f-b251-91a59bb782d3	e80ac498-b700-437a-a09b-fb18737772cd	-0.0113289	0.0258366	0.00913642	-0.015858	0.00427378
iPSCORE_70_1	70	Male	24	EUR	cd6dc660-550f-4a19-b9f7-f1bc9c893ca8	62e55d9a-4bf7-4ab1-bfc1-32b711e68dd4	-0.01118	0.0239222	0.0070503	-0.0138182	-0.00173823
iPSCORE_71_1	71	Female	32	EAS	60bd2a54-fecd-4c6e-8442-b13f66d869a6	c17006e1-8649-4e9e-ba4f-7bd4ee752244	-0.0116919	-0.0322859	0.00236586	-0.0115971	-0.00468714
iPSCORE_72_1	72	Male	31	EAS	bd126642-2257-4857-b3da-b72305e5c095	6f7c3698-e5ee-4154-9eee-489a704d94ec	-0.0124892	-0.0347932	0.00648973	-0.0118641	0.00133546
iPSCORE_73_1	73	Female	23	EAS	10f10a94-511f-4538-9c0c-cbe5fdb14b6c	f4b0146d-7508-457f-a754-bb4042583c4b	-0.012264	-0.0342104	0.00604434	-0.0104077	0.00411502
iPSCORE_74_1	74	Male	42	EUR	f80deca1-0641-4a52-86b5-7b01c227ba8a	024f3a84-e1ec-4049-95e7-ecc8f39697f0	-0.0122473	0.0261814	0.00953364	-0.0134858	0.00883478
iPSCORE_75_1	75	Female	30	EUR	28114ea7-018a-47bb-af34-32bcfbf1a233	e165f4f3-5bf6-4464-a71d-e50459fcd9ed	-0.00913261	0.0183981	-0.0100211	-0.0033377	-0.0249314
iPSCORE_76_1	76	Male	36	SAS	afb3bd48-5891-41e0-af00-4f8c7db057af	4300b7a4-4bc2-458d-a95e-afd8fbafa232	-0.00891407	0.00130939	-0.0396569	0.0135116	-0.00162188
iPSCORE_77_1	77	Female	23	EAS	50d9dcf3-cbdd-436f-bbf8-fcbb920d23e0	d2eb8896-4bcc-498a-ac67-dae683faf475	-0.0125119	-0.0355421	0.00647789	-0.0138054	-0.00384437
iPSCORE_78_1	78	Female	21	EAS	ed175850-c13a-4b33-947d-bd6e911000db	31ab381d-b6fd-4d99-b20b-1e9535e41d45	-0.0126827	-0.0357124	0.00647293	-0.0158361	-0.00321797
iPSCORE_79_1	79	Female	24	EAS	7cf9e7b2-28a3-4b42-812b-929516fbce4a	4df98c9a-93f7-4735-80c8-24b1e8943549	-0.0122669	-0.0348794	0.00949508	-0.0113292	0.00473138
iPSCORE_8_1	8	Female	65	EUR	f0b9b314-5e83-4975-af42-54ee03bcc459	b32685f7-037e-40f1-8d30-60cabdb29e21	-0.0113874	0.0259741	0.0097697	-0.0152872	-0.00103269
iPSCORE_8_2	8	Female	65	EUR	eb1309e6-5567-437b-82d7-549c1c8d5493	ac69bd1c-2131-4391-a2ee-b6c19b219c07	-0.0113876	0.0259671	0.00977326	-0.0152726	-0.00106269
iPSCORE_8_3	8	Female	68	EUR	56f0f073-725f-4cec-b8cb-db6ad0dc2ac0	428c15bd-f79e-427c-b57b-591518885437	-0.0116349	0.0260621	0.0100266	-0.0153991	0.00177895
iPSCORE_8_4	8	Female	45	EUR	e0793a72-9694-4711-a2c6-d2ff9071d05f	b0efcf59-dea7-4f62-bf01-41bf08422001	-0.0115933	0.0259429	0.00911735	-0.0148869	-0.000103517
iPSCORE_80_1	80	Male	36	SAS	0c6ef005-c904-49f1-9308-8169046c0fa2	6f5d6ab9-9f5d-4023-9fd3-46d1f1557e50	-0.00952325	0.00881638	-0.0263549	0.00840606	0.00308678
iPSCORE_81_1	81	Female	41	EUR	62d833a3-87c8-40a2-8261-d172f4c0e7fe	9127d78b-54a1-4be2-a6b9-40097c8cbc5a	-0.0116368	0.0263668	0.00975598	-0.0151588	0.00600795
iPSCORE_82_1	82	Female	24	EUR	8039c171-beb7-40bb-adc7-3d915a97ea25	5e4ee6df-fc41-4c0e-abf6-ba9669cd8803	-0.0105231	0.00613903	0.00591668	-0.011027	-0.00702677
iPSCORE_83_1	83	Female	37	SAS	bfd08f92-7030-4c34-849d-0187c8e88c74	56e6a7e5-7b14-4cd0-bc38-030fb2a49008	-0.00947933	0.00995171	-0.0252232	0.00810083	-0.00276243
iPSCORE_84_1	84	Male	21	EAS	168437ba-e29e-4439-a508-23d44075022e	b0f5085e-34ab-478e-a4b8-1be9105884fa	-0.0124025	-0.034271	0.00616492	-0.0124631	-0.000409604
iPSCORE_85_1	85	Female	43	EUR	f7e918d9-f19c-4a3d-b3f7-b53b072f88bb	a669ce2f-aed5-4218-9199-1dff58b72591	-0.012542	0.0256677	0.00936752	-0.0137742	0.0158949
iPSCORE_86_1	86	Female	23	EAS	27d69b74-d193-448c-91ac-2b7fb07a49ac	91bb182f-aeff-4340-aaf5-99b1d57ba5f9	-0.0124261	-0.0351436	0.00576901	-0.0139765	-0.00178798
iPSCORE_87_1	87	Female	21	EAS	10571d4e-c0e9-474b-80b6-75c59ebd1942	13a6fc37-f9f3-4b1b-8e6d-340754b84dd0	-0.0125129	-0.0353693	0.00678496	-0.0132396	-0.0033167
iPSCORE_88_1	88	Female	32	EUR	65ee0ab5-4a77-454f-9112-a2f245d63396	09b0ae5a-59d7-40de-b3f2-45c39773b7d0	-0.0113124	0.0258045	0.00973393	-0.0137061	0.00761689
iPSCORE_89_1	89	Male	36	EAS	b2928637-66bc-4fb4-806a-7ddcb26af360	662be858-35d3-48a3-a22a-357d78eeb07b	0.0035133	-0.0146436	0.00594456	-0.00623924	0.00432563
iPSCORE_9_1	9	Male	77	EUR	5bdb8207-56ec-4f2e-add3-3ce3fbd4b1e0	8a165266-ff00-46cf-986a-f6bbf639db23	-0.0114081	0.0260869	0.00992371	-0.0149613	0.0039518
iPSCORE_9_2	9	Male	52	EUR	21f44f41-69ee-427c-933b-a0afdc16a0bf	2cd75846-7673-4868-b5fc-590879d0d3de	-0.0119442	0.0265917	0.00985116	-0.0136844	0.0106106
iPSCORE_9_3	9	Male	80	EUR	17911abe-0893-4919-b45e-5df3d3fe63c8	ae757c28-7757-4a5e-9016-9d89dbf56499	-0.0119509	0.0260117	0.0107868	-0.015275	0.00400232
iPSCORE_9_4	9	Female	47	EUR	4d7c824b-1b6b-40d7-a48f-f0635aebc459	0f518720-9d4b-4985-a620-edb44511dce9	-0.0119173	0.026214	0.0101359	-0.0146356	0.00274751
iPSCORE_90_1	90	Male	23	EAS	72739241-3ddb-41ab-8438-150e20619de1	3ba3d4d5-9589-4f74-aa4c-28a96f8c222b	-0.0123966	-0.0353474	0.00584943	-0.01342	-0.00342308
iPSCORE_91_1	91	Male	68	EUR	680c1781-088b-4de0-86dc-00b21eff3cfc	881b1e4e-d02c-4dcf-a5ae-49ffb8ef3347	-0.0119146	0.0265364	0.0111715	-0.0148439	0.00508376
iPSCORE_92_1	92	Female	54	EUR	0c24b869-9532-40cb-ad97-f579d1b1fa8e	ec1334b1-db5e-4842-affe-fb99dfe90328	-0.0119721	0.0259048	0.0114204	-0.0138098	0.00466968
iPSCORE_93_1	93	Female	60	EUR	efe5abc5-9197-495b-853c-2844a14e4149	6b7ea56e-6dd1-454e-b949-83b3e955171b	-0.0115208	0.0255887	0.0104074	-0.014823	0.00348209
iPSCORE_94_1	94	Female	37	EUR	bb3eeb0c-a38c-4d4a-81a6-21b51515b126	d06b4ec5-7c5e-406e-a464-31770ce15335	-0.011661	0.026226	0.0103516	-0.0151058	0.0121717
iPSCORE_95_1	95	Female	28	EUR	1135e184-4a2c-4660-8241-9216f5651fe0	fe1673d4-b53e-453a-a06b-b04b9f1fe89e	-0.0107381	0.0241116	0.00729928	-0.0140469	-0.0099069
iPSCORE_96_1	96	Male	59	EUR	e126c62a-cd3d-4ce3-b632-da7fb7bd9e4a	ddffb897-2497-482f-bc75-7ad72150408f	-0.0119315	0.0252643	0.0103731	-0.0136474	0.00929229
iPSCORE_97_1	97	Male	53	EUR	68172f76-95a4-4582-8bb3-e2967315fd02	69fb43b6-4c8d-47df-b419-21a9fd55e39f	-0.0120543	0.0254835	0.00960563	-0.013802	0.00306844
iPSCORE_98_1	98	Male	25	EUR	af5ba1a2-837e-42e6-9afa-16207886c776	f8433b1c-dcf4-4eb2-b170-b1a218a22cd2	-0.00962958	0.0232042	0.00443129	-0.0125574	-0.0308157
iPSCORE_99_1	99	Female	25	EUR	416e2905-329b-44ed-bb02-8a3b1ed6847e	3ff1ec68-6cb9-4f9f-b2c8-5f318be79163	-0.0091333	0.0219766	0.00384986	-0.0130316	-0.0296199
